# ACE-031, a Soluble Activin Type IIB Receptor, Increases Muscle Mass and Strength in the Common Marmoset (Callithrix jacchus)

**DOI:** 10.1101/2025.10.01.679778

**Authors:** Samuel M. Cadena, Sasha Bogdanovich, Tejvir S. Khurana, Abigail Pullen, R. Scott Pearsall, Elizabeth Curran, Ryan Faucette, Joan Lane, Jasbir Seehra, Jennifer L. Lachey, Alan D. Mizener, Emidio E. Pistilli

## Abstract

**Aim:** Pharmacological blockade of ligands for the activin receptor type IIB (ActRIIB) e.g., myostatin and activin A is associated with improvements in murine skeletal muscle mass and function. The efficacy of a similar treatment approach in a non-human primate (NHP) model would suggest a greater likelihood of success in the treatment of humans suffering from chronic myopathies. In the present study, we elucidate the potential therapeutic benefit of ACE-031, a therapeutic protein consisting of the ActRIIB extracellular region fused to human IgG1, in the common marmoset (Callithrix jacchus).

**Methods:** Marmosets were randomized to receive ACE-031 or vehicle control (10 mM Tris buffered saline; TBS) for 14 weeks. Body composition was measured weekly throughout the experimental period and morphometric analysis and contractile properties of skeletal muscle were assessed terminally.

**Results:** Marmosets administered ACE-031 showed a significant increase in body weight and lean body mass from baseline, while no change was seen in the vehicle-treated controls. Biceps brachii exhibited a significant increase in the cross-sectional area of both type I and type II fibers and ex vivo contractile properties of the EDL showed an increase in absolute and specific force production.

**Conclusion:** The efficacy of ACE-031 in non-human primates provides optimism that a therapeutic strategy that targets multiple negative regulators of skeletal muscle may be beneficial in treating myopathies in humans.
