## Supplemental Table 1 for "ACE-031, a Soluble Activin Type IIB Receptor, Increases Muscle Mass and Strength in the Common Marmoset (Callithrix jacchus)"

### Sheet: Sheet1
	Serum Chemistry Panels
	empty cell=quantity of serum not sufficient
	red text= blood sample slightly hemolyzed
	ID	Sex	Treatment	Week	Date	ALP	ALT	AST	CK	LDH	GGT	Amylase	Albumin	Tot. Prot.	Globulin	T. Bili.	D. Bili.	BUN	Creatinine	Chol	Glucose	Calcium	Phos	Bicarb	Chloride	Potassium	Sodium	Trig
	A	Female	Saline	-4	2007-10-09	59	7	78	701	207	3	98	4.2	7.1	2.9	0.1	0.1	29	0.5	127	271	9.8	5.6	10	106	3	150	142
	B	Female	Saline	-4	2007-10-09	68	5	69	395	130	4	101	4.3	6.9	2.6	0.1	0.1	21	0.5	127	218	10.2	5.9	8	104	3.3	153	69
	C	Male	Saline	-4	2007-10-09	87	4	70	476	154	5	76	4	6.6	2.6	0.1	0.1	17	0.5	104	176	9.5	4.5	14	105	3.3	149	36
	D	Male	Saline	-4	2007-10-09	134	3	80	328	139	6	83	3.9	6.5	2.6	0.1	0.1	25	0.4	127	207	9.7	6.1	6	108	3.3	154	113
	E	Female	ACE-031	-4	2007-10-09	58	18	98	413	305	8	86	4.1	6.7	2.6	0	0	25	0.4	191	322	10.2	4.5	16	103	3.3	148	507
	F	Female	ACE-031	-4	2007-10-09	65	8	91	1128	232	7	82	4.6	7.3	2.7	0	0	22	0.4	148	300	10.3	5.2	10	99	3.3	147	658
	G	Female	ACE-031	-4	2007-10-09	58	14	114	688	216	3	94	4.3	6.6	2.3	0.1	0.1	33	0.4	148	158	10.2	4.5	13	111	2.8	153	65
	H	Female	ACE-031	-4	2007-10-09	100	8	123	702	351	7	95	4.1	6.6	2.5	0.1	0.1	15	0.4	277	163	10.7	4	23	108	2.9	150	137
	I	Male	ACE-031	-4	2007-10-09	96	2	98	376	213	5	56	3.8	6.9	3.1	0.1	0.1	31	0.4	288	138	9.8	2.4	19	110	2.7	152	68
	J	Male	ACE-031	-4	2007-10-09	95	8	173	1784	305	8	58	4	6.2	2.2	0.1	0.1	21	0.4	202	152	9.4	4.1	25	111	2.6	152	87
	K	Male	ACE-031	-4	2007-10-09	119	2	115	554	206	4	83	4.1	6.4	2.3	0.1	0.2	35	0.4	178	219	9.7	4.8	24	110	2.8	151	44
	L	Male	ACE-031	-4	2007-10-09	104	5	145	2564	317	5	69	4.2	6.8	2.6	0.2	0.2	26	0.4	271	174	10.1	5.9	23	110	2.7	151	54
	A	Female	Saline	0	2007-11-07	56	6	79	654	154	5	94	4	6.8	2.8	0.1	0.1	23	0.4	112	194	10.4	5	23				93
	B	Female	Saline	0	2007-11-07	80	6	78	576	164	6
	C	Male	Saline	0	2007-11-07	66	7	85	1754	198	5
	D	Male	Saline	0	2007-11-07	139	4	96	1156	128	8	67	4.4	6.8	2.4	0.1	0.1	22	0.4	160	157	10.7	4.5	21				64
	E	Female	ACE-031	0	2007-11-07	50	29	170	1862	364	8	72	4.1	6.1	2	0	0	21	0.5	116	516	9.8	4.7	15	101	3.1	143	350
	F	Female	ACE-031	0	2007-11-07	67	9	84	554	191	5	81	4.5	6.9	2.4	0	0	22	0.5	115	406	9.8	4.5	11	102	3	147	356
	G	Female	ACE-031	0	2007-11-07	67	7	104	443	164	4	101	4.4	6.9	2.5	0.1	0.1	33	0.3	229	101	10.5	4	23				56
	H	Female	ACE-031	0	2007-11-07	107	10	141	2289	260	9
	I	Male	ACE-031	0	2007-11-07	88	1	75	610	124	6
	J	Male	ACE-031	0	2007-11-07	97	4	123	580	152	9
	K	Male	ACE-031	0	2007-11-07	118	6	84	387	145	6
	L	Male	ACE-031	0	2007-11-07	95	7	89	332	161	3	72	4.1	6.6	2.5	0.1	0.1	26	0.4	148	184	9.4	4.3	17				71
	A	Female	Saline	1	2007-11-14	43	7	73	473	179	3	88	4.1	6.8	2.7	0.1	0.1	31	0.4	109	190	10.1	5.3	18				83
	B	Female	Saline	1	2007-11-14	93	7	102	1321	267	4	96	3.3	5.7	2.4	0.1	0.1	19	0.4	115	188	9.2	3.9	22				57
	C	Male	Saline	1	2007-11-14				150	108
	D	Male	Saline	1	2007-11-14				733	416
	E	Female	ACE-031	1	2007-11-14				396	347
	F	Female	ACE-031	1	2007-11-14	54	18	112	401	452	6	82	4.5	7.1	2.6	0.1	0.1	16	0.4	103	244	10.6	4.4	17				204
	G	Female	ACE-031	1	2007-11-14	56	13	111	787	181	4	91	4.4	6.7	2.3	0.1	0.1	28	0.4	170	189	10.3	4	14				64
	H	Female	ACE-031	1	2007-11-14				1449	309
	I	Male	ACE-031	1	2007-11-14	118	2	110	333		6	61	3.8	6.6	2.8	0.1	0.1	24	0.4	255	164	9	2.3	25
	J	Male	ACE-031	1	2007-11-14	89	7	126	815	135	8	53	3.9	6.1	2.2	0.1	0.1	24	0.4	171	189	9.2	3.6	24				58
	K	Male	ACE-031	1	2007-11-14				458	134
	L	Male	ACE-031	1	2007-11-14	91	2	83	483	109	4	91	4.2	6.8	2.6	0.1	0.1	24	0.4	176	141	10	4	18				66
	A	Female	Saline	4	2007-12-05	54	8	75	442	203	4	93	4.1	6.8	2.7	0.2	0.1	22	0.4	99	173	9.8	4.1	18				128
	B	Female	Saline	4	2007-12-05	92	5	77	600	128	3	82	4.1	6.3	2.2	0.1	0.1	18	0.4	82	173	9.4	3.1	20				73
	C	Male	Saline	4	2007-12-05	64	3	83	487	119	5	69	3.9	6	2.1	0.2	0.1	23	0.4	121	130	9.4	4.1	21	109	2.8	152	42
	D	Male	Saline	4	2007-12-05	110	5	97	279	115	8	64	4.3	6.3	2	0.3	0	24	0.1	156	154	9.6	5.5	16				65
	E	Female	ACE-031	4	2007-12-05	59	13	85	324	278	8	74	4.2	6.5	2.3	0.1	0.1	17	0.5	122	405	9.5	3.7	12				253
	F	Female	ACE-031	4	2007-12-05	65	6	85	872	235	7	75	4.5	6.9	2.4	0.1	0.1	14	0.4	124	217	9.9	3.5	18	106	2.6	147	279
	G	Female	ACE-031	4	2007-12-05	85	13	113	439	243	4	96	4.4	6.8	2.4	0.1	0.1	25	0.3	248	122	10.2	3.1	20	106	2.7	147	104
	H	Female	ACE-031	4	2007-12-05	94	13	159	1016	290	9	85	3.9	6.2	2.3	0.3	0.2	20	0.3	211	154	9.1	3.7	18				122
	I	Male	ACE-031	4	2007-12-05	176	7	135	423	220	8	54	4	6.8	2.8	0.3	0.3	23	0.1	466	87	9.4	3.5	24				66
	J	Male	ACE-031	4	2007-12-05	101	6	150	529	147	9	52	4	6.2	2.2	0.2	0.1	25	0.4	186	186	8.8	3.8	21				94
	K	Male	ACE-031	4	2007-12-05	140	4	147	1260	262	4	75	4.5	6.7	2.2	0.3	0.3	24	0.1	229	113	9.2	2.9	23				105
	L	Male	ACE-031	4	2007-12-05	105	4	119	601	133	4	80	3.8	6.2	2.4	0.2	0.1	25	0.4	178	139	9	3.6	21	108	2.7	152	63
	A	Female	Saline	8	2008-01-02	58	8	85	2140	255	4	89	4.3	6.9	2.6	0.1	0.1	26	0.4	88	120	9.5	4.2	16				102
	B	Female	Saline	8	2008-01-02	68	7	91	1322	149	4	93	3.9	6.3	2.4	0.1	0.1	26	0.4	118	137	9.7	4.8	20				43
	C	Male	Saline	8	2008-01-02	80	4	68	426	146	3	64	4.3	6.6	2.3	0.1	0	25	0.5	119	144	8.8	3.3	9				37
	D	Male	Saline	8	2008-01-02	113	8	123	1839	193	7	61	4.1	6.3	2.2	0.1	0	27	0.5	159	114	9.1	4.3	17	109	3.2	149	43
	E	Female	ACE-031	8	2008-01-02	61	11	98	1305	218	11	75	4	6.3	2.3	0.1	0	21	0.4	143	376	9.3	3.6	18	103	3.2	147	537
	F	Female	ACE-031	8	2008-01-02	65	27	111	663	478	6	88	4.6	7.1	2.5	0.1	0	26	0.5	118	322	9.5	5.2	11	104	3	148	393
	G	Female	ACE-031	8	2008-01-02	66	7	110	1722	191	5	98	4.3	6.7	2.4	0.1	0.1	31	0.3	233	85	10	4.7	22	108	3.1	153	56
	H	Female	ACE-031	8	2008-01-02	94	19	169	1530	303	6	79	4	6.5	2.5	0.1	0.1	24	0.5	241	188	9	4.7	13				96
	I	Male	ACE-031	8	2008-01-02	131	3	127	525	196	7	58	3.9	6.7	2.8	0.1	0.1	30	0.4	285	170	9	2.1	23	107	2.7	152	30
	J	Male	ACE-031	8	2008-01-02	98	16	167	638	243	11	57	4.1	6.6	2.5	0.1	0.1	26	0.4	175	141	8.9	4.8	22	107	2.8	154	64
	K	Male	ACE-031	8	2008-01-02	121	4	120	1289	204	5	90	4.2	6.7	2.5	0.1	0.1	30	0.4	221	77	8.8	3.2	20				43
	L	Male	ACE-031	8	2008-01-02	109	7	109	432	169	5	92	4	6.6	2.6	0.1	0.1	30	0.4	171	146	8.7	4.5	16				92
	A	Female	Saline	14	2008-02-12	1	11	110	2534	274	8	84	4.2	6.8	2.6	0.1		20	0.3	122	170		5.4	17				185
	B	Female	Saline	14	2008-02-12	73	5	84	584	132	4	92	3.8	6.2	2.4	0.1	0.1	19	0.4	120	144	9.5	4.5	22	109	3.2	150	72
	C	Male	Saline	14	2008-02-12	71	7	87	1360	130	4	68	4.1	6.4	2.3	0.1	0.1	22	0.5	129	123	9.9	3.7	22	111	3.2	153	59
	D	Male	Saline	14	2008-02-12	112	3	85	203	101	6	61	4.1	6.3	2.2	0.1	0.1	23	0.5	156	148	9.6	5	13	112	3.5	150	52
	E	Female	ACE-031	14	2008-02-12	61	10	96	759	209	9	77	4.1	6.4	2.3	0.1	0.1	11	0.4	127	161	9.7	4	26	101	4	153	452
	F	Female	ACE-031	14	2008-02-12	67	5	88	710	166	8	82	4.2	6.5	2.3	0.1	0.1	15	0.4	104	201	9.4	4.2	21	108	2.9	148	237
	G	Female	ACE-031	14	2008-02-12	65	20	130	2133	303	4	100	4.5	7	2.5	0.1	0.1	20	0.3	204	134	9.7	4.2	17	107	2.8	148	90
	H	Female	ACE-031	14	2008-02-12	91	12	250	2273	301	5	83	3.9	6.5	2.6	0.1	0.1	19	0.4	231	150	9.1	4.2	17	105	2.6	147	109
	I	Male	ACE-031	14	2008-02-12	145	4	141	6			62	3.9	6.9	3	0.1		25	0.4	279	142	9.4	3.3
	J	Male	ACE-031	14	2008-02-12	122	6	198	517	192	8	56	3.9	6.2	2.3	0.1	0.1	25	0.4	144	152	8.6	4	22	108	2.9	153	93
	K	Male	ACE-031	14	2008-02-12	129	7	180	2329	256	6	87	4.4	7.1	2.7	0.1	0.1	20	0.5	259	114	9.4	3.9	25	102	3.5	150	183
	L	Male	ACE-031	14	2008-02-12	121	5	130	1452		4	74	4.2	6.8	2.6	0.2	0.1	17	0.5	213	168	9.3	4.2	15				56
