## Supplemental Table 2 for "ACE-031, a Soluble Activin Type IIB Receptor, Increases Muscle Mass and Strength in the Common Marmoset (Callithrix jacchus)"

### Sheet: Tables
			Pharmacokinetic Assay
			BLQ= below limit of quantification
	ID	Sex	Treatment	Week 0	Week 1	Week 4	Week 8	Week 14
	A	Female	Saline	BLQ	BLQ	BLQ	BLQ	BLQ
	B	Female	Saline	BLQ	BLQ	BLQ	BLQ	BLQ
	C	Male	Saline	BLQ	BLQ	BLQ	BLQ	BLQ
	D	Male	Saline	BLQ	BLQ	BLQ	BLQ	BLQ
	E	Female	ACE-031	BLQ	4.026	5.49	4.689	1.199
	F	Female	ACE-031	BLQ	4.723	4.131	4.486	1.09
	G	Female	ACE-031	BLQ	2.047	2.872	3.182	0.911
	H	Female	ACE-031	BLQ	1.468	2.174	3.085	BLQ
	I	Male	ACE-031	BLQ	1.876	2.733	2.264	BLQ
	J	Male	ACE-031	BLQ	2.169	2.657	4.767	1.486
	K	Male	ACE-031	BLQ	3.04	4.0245	5.218	2.161
	L	Male	ACE-031	BLQ	4.776	4.2995	7.736	1.919
